# Multi-omics profiling of living human pancreatic islet donors reveals heterogeneous beta cell trajectories toward type 2 diabetes

**DOI:** 10.1101/2020.12.05.412338

**Authors:** Leonore Wigger, Marko Barovic, Andreas-David Brunner, Flavia Marzetta, Eyke Schöniger, Florence Mehl, Nicole Kipke, Daniela Friedland, Frederic Burdet, Camille Kessler, Mathias Lesche, Bernard Thorens, Ezio Bonifacio, Cristina Legido Quigley, Philippe Delerive, Andreas Dahl, Kai Simons, Daniela Aust, Jürgen Weitz, Marius Distler, Anke M Schulte, Matthias Mann, Mark Ibberson, Michele Solimena

## Abstract

Existing studies do not sufficiently describe the molecular changes of pancreatic islet beta cells leading to their deficient insulin secretion in type 2 diabetes (T2D). Here we address this deficiency with a comprehensive multi-omics analysis of metabolically profiled pancreatectomized living human donors stratified along the glycemic continuum from normoglycemia to T2D. Islet pools isolated from surgical samples by laser-capture microdissection had remarkably heterogeneous transcriptomic and proteomic profiles in diabetics, but not in non-diabetic controls. Transcriptomics analysis of this unique cohort revealed islet genes already dysregulated in prediabetic individuals with impaired glucose tolerance. Our findings demonstrate a progressive but disharmonic remodeling of mature beta cells, challenging current hypotheses of linear trajectories toward precursor or trans-differentiation stages in T2D. Further, integration of islet transcriptomics and pre-operative blood plasma lipidomics data enabled us to define the relative importance of gene co-expression modules and lipids positively or negatively associated with HbA1c levels, pointing to potential prognostic markers.
