## Supplementary Tables for "Multi-omics profiling of living human pancreatic islet donors reveals heterogeneous beta cell trajectories toward type 2 diabetes": suppl_table_S13_fig5_lipidomics_results.xlsx

### Sheet: T2D_vs_ND_shotgun
Feature	Estimate	Stderr	t	p	padj	mean_ND	mean_T2D	sd_ND	sd_T2D	FC_T2D_vs_ND
PC.O.18.0.0.20.4.0	-1.64779	0.396845	-4.15222	0.000250909	0.0291055	4.39123	2.71474	1.1975	1.02794	-1.61755
PC.O.18.1.0.20.4.0	-3.82663	0.997009	-3.83811	0.00059463	0.0292698	10.3801	6.59533	3.51381	1.7917	-1.57386
PC.O.18.1.0.18.2.0	-1.10551	0.308008	-3.58922	0.0011643	0.0292698	2.43638	1.31408	1.13163	0.451736	-1.85406
PC.O.16.0.0.20.4.0	-3.74998	1.05651	-3.54942	0.00129486	0.0292698	9.30721	5.61568	4.05284	1.30175	-1.65736
PC.O.16.0.0.20.3.0	-0.471629	0.138634	-3.40198	0.0019136	0.0292698	0.97526	0.508466	0.534342	0.176083	-1.91804
PC.O.16.0.0.18.2.0	-1.81718	0.53964	-3.3674	0.00209561	0.0292698	3.86172	2.07766	2.01208	0.719107	-1.85868
PC.O.17.0.0.15.0.0	-0.15089	0.0448332	-3.36558	0.00210561	0.0292698	0.263176	0.113642	0.171844	0.0441731	-2.31583
PC.O.16.0.0.22.4.0	-0.271069	0.0808344	-3.35338	0.002174	0.0292698	0.54491	0.273315	0.296166	0.119499	-1.99371
LPC.18.0.0	-4.13402	1.26267	-3.27404	0.00267396	0.0292698	12.0624	7.85257	3.65555	3.40437	-1.53611
PC.O.16.1.0.16.0.0	-0.537455	0.166618	-3.22567	0.00303101	0.0292698	1.79741	1.27766	0.578372	0.340618	-1.4068
PC.O.16.0.0.18.1.0	-0.821158	0.256359	-3.20316	0.00321233	0.0292698	2.2963	1.49862	0.896928	0.487307	-1.53228
PC.O.18.2.0.16.0.0	-0.462012	0.144373	-3.20012	0.00323757	0.0292698	1.03157	0.580302	0.551072	0.154657	-1.77765
PC.O.16.0.0.16.0.0	-0.526924	0.16521	-3.18942	0.00332807	0.0292698	1.04435	0.50943	0.612161	0.230679	-2.05003
PC.O.18.2.0.18.2.0	-0.999689	0.315735	-3.16622	0.00353256	0.0292698	2.04806	1.0486	1.14118	0.515433	-1.95314
PC.O.18.1.0.16.0.0	-0.57229	0.184749	-3.09767	0.00420943	0.0325529	1.44102	0.889029	0.655108	0.343988	-1.62089
PC.18.0.0.18.2.0	-61.0222	19.9653	-3.05641	0.00467447	0.0338899	188.452	131.443	68.2732	43.6721	-1.43372
PI.18.0.0.18.2.0	-1.31636	0.443179	-2.97027	0.00580767	0.0396288	4.301	3.17403	1.60714	1.1579	-1.35506
SM.34.1.2	-17.8192	6.10626	-2.91819	0.0066141	0.0421578	88.0529	71.2119	19.1029	15.5888	-1.23649
PC.O.16.1.0.18.1.0	-0.330012	0.113763	-2.90086	0.00690516	0.0421578	0.898198	0.555805	0.407979	0.196723	-1.61603
PC.18.2.0.18.2.0	-9.63317	3.40889	-2.82589	0.00830885	0.0481914	19.3784	10.1299	12.636	5.03062	-1.91299
PC.O.18.1.0.20.3.0	-0.530134	0.189054	-2.80414	0.00876399	0.0484106	1.52018	0.98278	0.621184	0.486857	-1.54682
SM.40.1.2	-5.58571	2.04248	-2.73476	0.0103761	0.0547104	20.8807	15.7265	5.97554	5.81882	-1.32774
PC.O.18.2.0.18.1.0	-0.202989	0.0756911	-2.6818	0.0117891	0.0594578	0.425338	0.227413	0.2944	0.0653259	-1.87033
PC.O.16.0.0.22.5.0	-0.467931	0.176714	-2.64796	0.0127837	0.0617878	1.25901	0.832008	0.66525	0.285409	-1.51322
PI.18.0.0.18.1.0	-0.63963	0.245902	-2.60115	0.0142883	0.0624512	2.18997	1.592	0.703764	0.901011	-1.37561
PI.18.1.0.18.2.0	-0.205894	0.0791795	-2.60034	0.0143157	0.0624512	0.630399	0.435198	0.274332	0.164974	-1.44854
PC.O.16.1.0.20.4.0	-2.58283	0.996116	-2.59291	0.0145698	0.0624512	7.01195	4.46022	3.62995	1.51818	-1.57211
PC.18.1.0.18.2.0	-17.222	6.6837	-2.57672	0.0151372	0.0624512	51.3501	34.9516	23.2665	13.2411	-1.46918
PC.O.16.1.0.18.2.0	-2.1941	0.855871	-2.56358	0.0156128	0.0624512	4.73856	2.5494	3.284	0.887484	-1.8587
PC.O.16.1.0.20.3.0	-0.654994	0.260035	-2.51887	0.0173368	0.0653921	1.49285	0.84139	0.97186	0.365244	-1.77426
PC.O.17.0.0.17.1.0	-0.131431	0.0522495	-2.51545	0.0174755	0.0653921	0.401816	0.274612	0.186793	0.0897432	-1.46322
PC.O.18.2.0.20.4.0	-1.07682	0.437101	-2.46356	0.0197116	0.0714547	3.17097	2.11726	1.4808	0.897548	-1.49768
LPC.16.0.0	-11.9703	4.88669	-2.44958	0.0203573	0.071559	47.2786	35.0541	11.612	15.5428	-1.34873
SM.40.2.2	-3.04398	1.25339	-2.4286	0.0213626	0.072884	16.0208	13.315	3.77969	3.6452	-1.20321
SM.42.2.2	-9.80476	4.07864	-2.40393	0.0226028	0.0749123	49.6011	40.5033	12.5911	10.988	-1.22462
LPE.18.0.0	-0.334902	0.147385	-2.27229	0.0304006	0.0979576	1.1766	0.836281	0.471593	0.359352	-1.40694
PE.O.18.2.0.20.4.0	-3.1637	1.46701	-2.15656	0.0391797	0.122834	7.60671	4.33856	5.56441	1.79669	-1.75328
PE.O.18.2.0.18.2.0	-0.519695	0.243855	-2.13116	0.0413855	0.126335	1.43585	0.907761	0.848213	0.456093	-1.58175
PE.O.16.1.0.18.2.0	-0.638304	0.303366	-2.10407	0.0438593	0.12692	1.62662	0.996224	1.12875	0.401072	-1.63279
SM.34.0.2	-0.732546	0.34901	-2.09893	0.044344	0.12692	2.49689	1.7889	1.22159	0.660844	-1.39577
LPE.18.2.0	-0.318225	0.152006	-2.0935	0.0448597	0.12692	1.25707	0.93432	0.444846	0.438954	-1.34544
SM.32.1.2	-1.39593	0.675825	-2.06552	0.0476061	0.131438	7.67789	6.36449	2.31177	1.41644	-1.20636
PE.O.16.1.0.20.3.0	-0.180562	0.087884	-2.05455	0.0487229	0.131438	0.42165	0.246761	0.320215	0.136978	-1.70874
PE.O.18.1.0.18.2.0	-1.00965	0.502339	-2.00991	0.0535087	0.141068	2.30319	1.27055	1.86211	0.689221	-1.81275
PC.O.18.0.0.14.0.0	-0.248151	0.126072	-1.96832	0.058333	0.147857	1.45747	1.20288	0.366113	0.344958	-1.21165
PI.18.1.0.18.1.0	-0.275065	0.140584	-1.95659	0.0597606	0.147857	0.825341	0.563474	0.413218	0.389217	-1.46474
PE.O.18.2.0.18.1.0	-0.269	0.137568	-1.95539	0.0599077	0.147857	0.665532	0.387972	0.516777	0.17389	-1.71541
SM.34.2.2	-1.72746	0.902098	-1.91493	0.065079	0.157274	10.3977	8.96646	2.88914	2.5563	-1.15963
LPC.18.2.0	-2.66608	1.42938	-1.8652	0.0719606	0.170356	11.0441	8.29026	3.62596	4.34307	-1.33217
PC.16.0.0.16.0.0	-3.44808	1.87211	-1.84182	0.0754078	0.173317	14.5623	11.1927	6.67654	3.20187	-1.30105
PE.O.18.1.0.20.4.0	-6.58639	3.58623	-1.83658	0.0761996	0.173317	14.3813	7.35234	14.0983	3.15522	-1.95602
PC.O.18.1.0.16.1.0	-0.037091	0.0214949	-1.72557	0.0947128	0.211282	0.0980894	0.062851	0.0679954	0.0584479	-1.56067
Cer.42.1.2	-0.809371	0.474143	-1.70702	0.0981506	0.21482	3.70024	2.89908	1.67973	0.939167	-1.27635
PE.O.16.1.0.20.4.0	-4.43816	2.77359	-1.60015	0.120046	0.257876	9.51547	4.79168	10.8832	2.05858	-1.98583
PE.O.16.1.0.22.5.0	-0.915941	0.597272	-1.53354	0.135622	0.28604	2.24095	1.26831	2.37113	0.537163	-1.76688
PC.O.17.2.0.17.0.0	-0.0170329	0.011752	-1.44937	0.157609	0.326476	0.119057	0.0981255	0.0386613	0.0315841	-1.21332
LPE.16.0.0	-0.138633	0.0982645	-1.41081	0.168586	0.343086	0.771893	0.626672	0.261736	0.289115	-1.23173
PC.18.1.0.18.1.0	-6.19992	4.56902	-1.35695	0.18492	0.369841	27.1391	21.3273	13.6297	12.5147	-1.27251
LPE.20.4.0	-0.235322	0.179511	-1.31091	0.199835	0.392896	1.40954	1.17784	0.487645	0.563957	-1.19672
PC.18.1.0.18.3.0	-0.570648	0.444702	-1.28321	0.209242	0.404534	2.47688	1.94025	1.51958	0.892612	-1.27658
PC.O.16.0.0.16.1.0	-0.134252	0.10824	-1.24032	0.22447	0.426861	0.681173	0.545935	0.358291	0.274572	-1.24772
LPC.18.1.0	-1.33729	1.10447	-1.21079	0.235427	0.433228	10.1378	8.75373	2.30272	3.91969	-1.15812
Cer.40.1.2	-0.283603	0.235132	-1.20614	0.237189	0.433228	1.38807	1.11216	0.869467	0.400749	-1.24808
LPE.22.6.0	-0.173441	0.144755	-1.19817	0.240231	0.433228	1.08228	0.930778	0.36084	0.454961	-1.16277
SM.38.2.2	-0.427284	0.35865	-1.19137	0.24285	0.433228	4.01876	3.714	1.09408	1.12831	-1.08206
LPC.20.4.0	-0.428849	0.362818	-1.182	0.246492	0.433228	2.78209	2.36656	0.758455	1.26587	-1.17558
TAG.52.2.0	121.311	105.793	1.14668	0.260577	0.451147	245.139	375.791	82.0271	437.451	1.53297
PC.O.16.2.0.18.0.0	-0.0861582	0.0762738	-1.12959	0.2676	0.456494	0.257738	0.160619	0.30552	0.0443338	-1.60465
TAG.54.3.0	24.5848	22.7215	1.08201	0.28787	0.483956	61.2086	87.9937	17.1681	93.7536	1.4376
TAG.51.2.0	2.43504	2.30001	1.0587	0.298185	0.494134	11.1301	13.8115	3.85248	8.59021	1.24092
TAG.50.1.0	23.1365	22.226	1.04097	0.306208	0.500283	76.3994	103.273	42.5415	84.5703	1.35175
LPE.18.1.0	-0.0949374	0.0955036	-0.994071	0.328139	0.528668	0.847312	0.740504	0.271253	0.318988	-1.14424
PC.O.16.2.0.18.1.0	-0.0854872	0.0932535	-0.916718	0.366601	0.582545	0.302603	0.214069	0.344612	0.132754	-1.41358
TAG.58.8.0	0.923038	1.02374	0.901633	0.374434	0.586951	3.78838	4.86417	1.77128	3.74727	1.28397
TAG.50.2.0	25.1753	28.7629	0.875269	0.388382	0.600697	101.289	130.173	52.3291	108.935	1.28517
TAG.56.3.0	-1.91021	2.31658	-0.824583	0.416117	0.635125	4.61059	2.77289	9.67317	2.10881	-1.66274
PC.18.0.0.18.1.0	-4.48758	5.58615	-0.803342	0.428097	0.637077	34.7465	30.4074	18.6444	14.7662	-1.1427
Cer.42.2.2	-0.185877	0.237227	-0.783541	0.439452	0.637077	2.32972	2.17718	0.480787	0.842354	-1.07006
TAG.52.3.0	55.1502	71.389	0.772531	0.445844	0.637077	206.446	268.488	69.8482	287.142	1.30053
PE.O.16.1.0.22.4.0	-0.646956	0.846977	-0.763842	0.450928	0.637077	1.82614	1.08102	3.36169	0.436048	-1.68928
TAG.53.3.0	1.25245	1.6453	0.761232	0.452461	0.637077	5.61726	7.00672	1.82074	6.43645	1.24736
SM.36.1.2	-1.23219	1.64497	-0.749063	0.459653	0.637077	17.343	16.6332	4.97826	5.16521	-1.04267
DAG.18.1.0.18.1.0	-5.34317	7.18673	-0.743478	0.462976	0.637077	15.8869	10.6738	29.8929	7.35108	-1.4884
TAG.53.4.0	0.45422	0.617114	0.736039	0.467423	0.637077	2.67897	3.18691	0.854226	2.43784	1.1896
PI.18.2.0.18.2.0	-0.0442568	0.0612384	-0.722697	0.475463	0.637077	0.533048	0.483877	0.152192	0.199052	-1.10162
TAG.51.3.0	0.798513	1.11755	0.71452	0.480429	0.637077	6.04534	6.98121	1.67974	4.25291	1.15481
TAG.54.7.0	1.25672	1.77534	0.707873	0.484488	0.637077	6.28053	7.74026	2.40121	6.78883	1.23242
TAG.54.6.0	3.92549	5.61717	0.698837	0.490037	0.637077	18.4398	22.7828	7.17204	21.6505	1.23552
Cer.40.2.2	-0.0303213	0.0436547	-0.694571	0.492668	0.637077	0.318962	0.295785	0.140296	0.116308	-1.07836
SM.36.2.2	-0.550535	0.795618	-0.691959	0.494284	0.637077	7.43856	7.19556	2.48642	2.61651	-1.03377
TAG.56.7.0	3.33569	5.43126	0.614164	0.543737	0.685518	18.3656	22.6733	9.42665	20.0932	1.23456
TAG.53.2.0	1.07456	1.77503	0.605376	0.549482	0.685518	6.03928	7.2588	2.82986	6.89728	1.20193
TAG.56.5.0	2.11498	3.55788	0.594451	0.556667	0.685518	10.2925	12.838	4.37423	13.9547	1.24731
TAG.54.4.0	10.5008	17.7485	0.591646	0.55852	0.685518	52.6753	64.8553	19.0938	70.6865	1.23123
PE.18.0.0.20.4.0	-2.05574	3.54121	-0.58052	0.5659	0.685518	13.2158	11.0615	12.7872	6.06246	-1.19475
TAG.56.8.0	1.4013	2.43645	0.57514	0.569485	0.685518	8.00575	9.77044	4.30028	8.83083	1.22043
PC.16.1.0.16.1.0	-1.06501	1.86998	-0.569532	0.573235	0.685518	2.8606	1.53957	7.42232	1.31214	-1.85805
TAG.50.3.0	5.45984	10.6914	0.510677	0.613315	0.713462	39.3411	46.0914	16.5186	40.9672	1.17159
PE.18.1.0.20.4.0	-0.304153	0.598099	-0.508532	0.6148	0.713462	2.59363	2.23436	2.13708	1.27775	-1.16079
TAG.52.4.0	12.3599	24.3225	0.508165	0.615054	0.713462	74.3812	88.8859	29.8248	95.3887	1.19501
TAG.54.5.0	5.66597	11.6706	0.485492	0.630854	0.71381	35.8542	42.4543	12.9661	46.1823	1.18408
TAG.48.1.0	-2.97339	6.16896	-0.481993	0.633309	0.71381	36.7192	34.7954	17.0579	18.3804	-1.05529
TAG.54.2.0	3.39434	7.05283	0.481274	0.633814	0.71381	22.7528	26.6634	14.9381	27.6215	1.17187
TAG.56.6.0	2.41814	5.51056	0.43882	0.663936	0.736565	16.8715	19.9772	7.06708	21.5462	1.18408
PC.O.18.0.0.16.1.0	-0.0198957	0.0457435	-0.434941	0.666718	0.736565	0.206619	0.193155	0.107036	0.15046	-1.06971
PE.18.1.0.18.1.0	-0.179083	0.451258	-0.396852	0.694286	0.756116	1.22245	1.01584	1.74214	0.520412	-1.20339
TAG.58.7.0	0.296335	0.754961	0.392517	0.697451	0.756116	3.06625	3.48366	1.17746	2.87144	1.13613
TAG.52.5.0	1.98007	5.36771	0.368886	0.714803	0.767752	16.4302	18.9132	6.58857	21.0477	1.15112
PE.16.0.0.18.1.0	0.160989	0.456654	0.352541	0.726898	0.773579	1.77634	1.91909	1.56783	0.943206	1.08036
PC.16.0.0.16.1.0	1.22012	3.98578	0.306117	0.76163	0.803174	17.7704	19.2353	11.0865	14.2917	1.08243
LPC.16.1.0	-0.0613859	0.264993	-0.231651	0.818382	0.855246	1.58946	1.52935	0.5432	0.970448	-1.0393
TAG.50.4.0	0.424711	2.41379	0.175951	0.861514	0.889971	8.83863	9.4969	4.02499	8.98349	1.07448
TAG.52.6.0	0.134641	0.796833	0.16897	0.866954	0.889971	3.38162	3.57725	1.06686	3.22372	1.05785
PE.16.0.0.18.2.0	0.0558345	0.468707	0.119125	0.905971	0.921865	1.9343	2.03726	1.42811	1.21754	1.05323
PE.16.0.0.20.4.0	0.0833365	1.01085	0.082442	0.934843	0.942972	4.07416	4.21343	3.24412	2.52825	1.03419
TAG.56.4.0	0.00307729	0.597728	0.00514832	0.995926	0.995926	2.94379	3.04329	1.15831	2.34767	1.0338

### Sheet: T3cD_vs_ND_shotgun
Feature	Estimate	Stderr	t	p	padj	mean_ND	mean_T3cD	sd_ND	sd_T3cD	FC_T3cD_vs_ND
LPC.20.4.0	-0.637369	0.225734	-2.82355	0.00899245	0.78183	2.78209	2.15501	0.758455	0.362845	-1.29099
LPC.16.0.0	-9.62684	4.01762	-2.39615	0.0240551	0.78183	47.2786	37.9075	11.612	8.98269	-1.24721
TAG.52.2.0	110.807	47.2035	2.34743	0.0267921	0.78183	245.139	350.997	82.0271	165.59	1.43183
TAG.54.3.0	30.4534	13.9477	2.18341	0.0382235	0.78183	61.2086	88.7407	17.1681	56.0075	1.44981
PC.O.18.0.0.20.4.0	-0.747604	0.398162	-1.87764	0.0716923	0.78183	4.39123	3.60954	1.1975	0.84971	-1.21656
PE.O.16.1.0.20.3.0	-0.178124	0.0959529	-1.85637	0.0747675	0.78183	0.42165	0.241168	0.320215	0.144039	-1.74837
SM.40.2.2	-2.1236	1.14562	-1.85366	0.0751672	0.78183	16.0208	14.0086	3.77969	2.43912	-1.14364
TAG.50.1.0	36.5733	20.6577	1.77044	0.0883802	0.78183	76.3994	112.317	42.5415	66.3161	1.47012
LPC.18.2.0	-2.06689	1.1983	-1.72484	0.0964258	0.78183	11.0441	8.98184	3.62596	2.25855	-1.2296
LPC.18.0.0	-2.15823	1.25385	-1.72127	0.0970813	0.78183	12.0624	9.97358	3.65555	2.76797	-1.20944
PC.O.16.0.0.20.3.0	-0.259051	0.157618	-1.64353	0.112313	0.78183	0.97526	0.6841	0.534342	0.266625	-1.42561
SM.40.1.2	-2.98299	1.82473	-1.63476	0.114151	0.78183	20.8807	17.7871	5.97554	3.14289	-1.17392
PC.O.16.0.0.18.2.0	-0.978158	0.603646	-1.62042	0.11721	0.78183	3.86172	2.82743	2.01208	0.792925	-1.36581
PC.O.16.1.0.16.0.0	-0.319385	0.212294	-1.50444	0.144519	0.78183	1.79741	1.47716	0.578372	0.51502	-1.2168
PC.O.18.1.0.18.2.0	-0.520933	0.363414	-1.43344	0.163649	0.78183	2.43638	1.88097	1.13163	0.658671	-1.29528
PC.O.16.0.0.16.0.0	-0.265608	0.185458	-1.43217	0.164009	0.78183	1.04435	0.768057	0.612161	0.218861	-1.35973
TAG.52.3.0	50.0049	35.2453	1.41877	0.167844	0.78183	206.446	254.71	69.8482	115.315	1.23379
PC.O.16.1.0.18.2.0	-1.38905	0.985018	-1.41018	0.170339	0.78183	4.73856	3.3853	3.284	1.00674	-1.39974
PC.O.18.1.0.16.0.0	-0.311583	0.22133	-1.40778	0.171042	0.78183	1.44102	1.12408	0.655108	0.482708	-1.28195
TAG.56.5.0	2.39359	1.76265	1.35795	0.186149	0.78183	10.2925	12.6184	4.37423	5.10224	1.22598
TAG.51.2.0	2.65932	1.96948	1.35027	0.188568	0.78183	11.1301	14.0566	3.85248	6.72002	1.26294
TAG.53.3.0	1.32771	1.01342	1.31012	0.201612	0.78183	5.61726	7.05879	1.82074	3.52047	1.25663
PC.O.18.0.0.14.0.0	-0.167119	0.13065	-1.27914	0.212147	0.78183	1.45747	1.2787	0.366113	0.320943	-1.13981
TAG.56.4.0	0.643022	0.506675	1.2691	0.215649	0.78183	2.94379	3.45888	1.15831	1.80283	1.17497
TAG.53.2.0	1.61618	1.27853	1.26409	0.217414	0.78183	6.03928	7.65492	2.82986	3.9253	1.26752
TAG.50.2.0	27.8052	22.3339	1.24498	0.224245	0.78183	101.289	128.283	52.3291	65.7185	1.26651
PC.O.18.2.0.16.0.0	-0.210606	0.170384	-1.23607	0.227485	0.78183	1.03157	0.80642	0.551072	0.265609	-1.2792
PC.O.18.2.0.18.1.0	-0.109853	0.0922222	-1.19118	0.244345	0.78183	0.425338	0.314287	0.2944	0.140994	-1.35334
PE.O.18.1.0.20.4.0	-4.85722	4.10196	-1.18412	0.247077	0.78183	14.3813	9.13118	14.0983	2.77305	-1.57497
TAG.54.4.0	10.6461	9.06334	1.17463	0.250789	0.78183	52.6753	62.4717	19.0938	29.0372	1.18598
SM.32.1.2	-0.922589	0.788977	-1.16935	0.252872	0.78183	7.67789	6.8501	2.31177	1.84675	-1.12084
PC.O.16.0.0.20.4.0	-1.39073	1.19106	-1.16765	0.253546	0.78183	9.30721	7.80556	4.05284	1.92242	-1.19238
PE.O.18.2.0.18.2.0	-0.310012	0.268736	-1.1536	0.259161	0.78183	1.43585	1.09338	0.848213	0.481867	-1.31322
PE.O.18.2.0.20.4.0	-1.91619	1.67939	-1.141	0.26427	0.78183	7.60671	5.54748	5.56441	2.08187	-1.3712
PC.O.18.0.0.16.1.0	-0.042174	0.0376262	-1.12087	0.27259	0.78183	0.206619	0.165489	0.107036	0.0867274	-1.24854
PC.O.16.0.0.22.4.0	-0.115962	0.103639	-1.1189	0.273415	0.78183	0.54491	0.420935	0.296166	0.24313	-1.29452
PC.O.16.0.0.18.1.0	-0.352651	0.318066	-1.10873	0.277695	0.78183	2.2963	1.93502	0.896928	0.763377	-1.18671
PC.O.18.2.0.18.2.0	-0.383383	0.353495	-1.08455	0.288075	0.78183	2.04806	1.64463	1.14118	0.504258	-1.2453
TAG.54.2.0	5.8321	5.44791	1.07052	0.294223	0.78183	22.7528	27.1522	14.9381	16.8549	1.19336
PE.O.18.1.0.18.2.0	-0.587135	0.560516	-1.04749	0.304515	0.78183	2.30319	1.70486	1.86211	0.59203	-1.35096
TAG.51.3.0	0.866956	0.83078	1.04354	0.306303	0.78183	6.04534	7.04253	1.67974	2.81822	1.16495
TAG.53.4.0	0.417375	0.402412	1.03718	0.309201	0.78183	2.67897	3.11343	0.854226	1.27045	1.16217
PI.18.1.0.18.1.0	0.185063	0.179523	1.03086	0.3121	0.78183	0.825341	1.00349	0.413218	0.533307	1.21585
PC.18.0.0.18.1.0	7.35753	7.21504	1.01975	0.317243	0.78183	34.7465	40.4493	18.6444	22.2611	1.16412
PC.O.16.0.0.22.5.0	-0.209196	0.205788	-1.01656	0.31873	0.78183	1.25901	1.06598	0.66525	0.388645	-1.18109
Cer.42.2.2	0.220372	0.216936	1.01584	0.319067	0.78183	2.32972	2.51608	0.480787	0.733089	1.07999
PE.O.16.1.0.22.5.0	-0.706171	0.700032	-1.00877	0.322381	0.78183	2.24095	1.45335	2.37113	0.741697	-1.54192
LPC.18.1.0	-0.966668	0.962436	-1.0044	0.324444	0.78183	10.1378	9.11666	2.30272	2.77897	-1.11201
PC.O.16.2.0.18.0.0	-0.0839078	0.0874396	-0.959609	0.346092	0.78183	0.257738	0.161807	0.30552	0.0614162	-1.59288
LPE.18.0.0	-0.153989	0.163132	-0.943951	0.353885	0.78183	1.1766	1.01824	0.471593	0.3521	-1.15552
LPE.22.6.0	-0.108671	0.118188	-0.919472	0.366301	0.78183	1.08228	0.988635	0.36084	0.239544	-1.09472
SM.34.0.2	-0.346096	0.387006	-0.89429	0.379371	0.78183	2.49689	2.147	1.22159	0.675619	-1.16297
PC.O.18.2.0.20.4.0	-0.449162	0.503402	-0.892253	0.380441	0.78183	3.17097	2.70069	1.4808	1.06884	-1.17413
PC.16.0.0.16.1.0	3.72313	4.22674	0.880851	0.386469	0.78183	17.7704	20.7167	11.0865	12.3573	1.16579
PC.O.18.1.0.20.3.0	-0.169397	0.195237	-0.867648	0.393525	0.78183	1.52018	1.29733	0.621184	0.484118	-1.17177
PC.O.17.0.0.15.0.0	-0.0487505	0.0568063	-0.858188	0.398631	0.78183	0.263176	0.220481	0.171844	0.116527	-1.19365
TAG.50.3.0	6.5363	7.65773	0.853557	0.401146	0.78183	39.3411	45.8495	16.5186	23.7015	1.16544
PE.O.16.1.0.20.4.0	-2.65089	3.18804	-0.83151	0.413258	0.78183	9.51547	6.5607	10.8832	2.5938	-1.45037
PC.O.18.1.0.20.4.0	-0.977724	1.19	-0.821617	0.418766	0.78183	10.3801	9.26461	3.51381	2.9648	-1.1204
PI.18.0.0.18.1.0	0.297988	0.367361	0.811161	0.424637	0.78183	2.18997	2.42668	0.703764	1.29561	1.10809
PE.O.16.1.0.18.2.0	-0.28539	0.354636	-0.804741	0.428267	0.78183	1.62662	1.32844	1.12875	0.563983	-1.22446
PC.O.16.1.0.18.1.0	-0.125648	0.158498	-0.792741	0.435103	0.78183	0.898198	0.741134	0.407979	0.47376	-1.21192
SM.38.2.2	-0.280757	0.35448	-0.792023	0.435514	0.78183	4.01876	3.7964	1.09408	1.00586	-1.05857
PC.O.17.0.0.17.1.0	-0.0494695	0.0625062	-0.791433	0.435853	0.78183	0.401816	0.354004	0.186793	0.128073	-1.13506
PC.O.16.0.0.16.1.0	-0.0962918	0.122271	-0.787527	0.438094	0.78183	0.681173	0.570755	0.358291	0.272287	-1.19346
PI.18.2.0.18.2.0	0.0528037	0.0724335	0.728996	0.47252	0.824296	0.533048	0.585784	0.152192	0.227773	1.09893
PE.18.1.0.20.4.0	-0.462381	0.639484	-0.723053	0.476102	0.824296	2.59363	1.96679	2.13708	1.28942	-1.31871
PC.O.17.2.0.17.0.0	-0.00790901	0.0113447	-0.697157	0.491892	0.839109	0.119057	0.111169	0.0386613	0.0129143	-1.07095
PC.18.0.0.18.2.0	16.6424	24.4991	0.679308	0.502946	0.84083	188.452	202.249	68.2732	63.3105	1.07321
PE.O.18.2.0.18.1.0	-0.106883	0.159008	-0.672183	0.507397	0.84083	0.665532	0.540051	0.516777	0.247471	-1.23235
TAG.56.6.0	1.77743	2.70507	0.657074	0.516908	0.844526	16.8715	18.7861	7.06708	7.14957	1.11348
TAG.52.4.0	8.24792	12.948	0.637003	0.529693	0.845375	74.3812	82.5138	29.8248	38.968	1.10934
TAG.52.6.0	0.506147	0.799092	0.633403	0.532003	0.845375	3.38162	3.8745	1.06686	2.92715	1.14575
LPC.16.1.0	-0.141667	0.228749	-0.619314	0.541099	0.848209	1.58946	1.42441	0.5432	0.698613	-1.11587
PC.O.16.1.0.20.4.0	-0.685943	1.1529	-0.594972	0.557006	0.860676	7.01195	6.32921	3.62995	2.25746	-1.10787
SM.34.1.2	-3.9936	7.05223	-0.566289	0.576054	0.860676	88.0529	83.7832	19.1029	19.1251	-1.05096
SM.36.1.2	-0.879752	1.59193	-0.552632	0.585236	0.860676	17.343	16.7626	4.97826	4.68351	-1.03462
Cer.40.1.2	-0.141164	0.26126	-0.540319	0.593576	0.860676	1.38807	1.22533	0.869467	0.300186	-1.13281
LPE.18.1.0	0.0644146	0.125401	0.513668	0.611822	0.860676	0.847312	0.887428	0.271253	0.422704	1.04734
SM.36.2.2	-0.379907	0.743115	-0.511236	0.6135	0.860676	7.43856	7.26536	2.48642	2.27367	-1.02384
PE.18.0.0.20.4.0	-1.81148	3.78273	-0.478883	0.636025	0.860676	13.2158	11.0776	12.7873	3.55509	-1.19302
TAG.56.3.0	-1.23779	2.61881	-0.472654	0.640403	0.860676	4.61059	2.7592	9.67317	1.83365	-1.67099
PC.O.16.2.0.18.1.0	-0.0477756	0.103832	-0.460126	0.649251	0.860676	0.302603	0.238011	0.344612	0.158909	-1.27138
PC.18.1.0.18.2.0	4.13253	9.16713	0.450799	0.655871	0.860676	51.3501	54.5826	23.2665	25.8302	1.06295
PC.O.16.1.0.20.3.0	-0.132797	0.301509	-0.440441	0.663258	0.860676	1.49285	1.31805	0.97186	0.639287	-1.13262
Cer.42.1.2	-0.229451	0.525982	-0.436234	0.666268	0.860676	3.70024	3.39884	1.67973	0.92177	-1.08868
PC.18.1.0.18.1.0	2.63854	6.14239	0.429563	0.671053	0.860676	27.1391	28.9671	13.6297	19.6717	1.06736
TAG.54.5.0	2.30996	5.37753	0.429558	0.671056	0.860676	35.8542	38.027	12.9661	15.3262	1.0606
PC.18.1.0.18.3.0	-0.222716	0.533099	-0.417775	0.679542	0.860676	2.47688	2.28271	1.51958	1.2121	-1.08506
PC.O.18.1.0.16.1.0	-0.0116142	0.0296391	-0.391852	0.698361	0.860676	0.0980894	0.0830412	0.0679954	0.0954659	-1.18121
LPE.16.0.0	-0.0532521	0.136063	-0.391379	0.698707	0.860676	0.771893	0.731902	0.261736	0.457164	-1.05464
TAG.58.7.0	0.187271	0.479891	0.390236	0.699541	0.860676	3.06625	3.31745	1.17746	1.41798	1.08192
PE.16.0.0.18.2.0	0.188944	0.48661	0.388286	0.700966	0.860676	1.9343	2.12091	1.42811	1.01876	1.09647
TAG.50.4.0	0.728978	1.89697	0.384285	0.703892	0.860676	8.83863	9.59721	4.02499	5.9309	1.08583
PI.18.0.0.18.2.0	-0.219827	0.584124	-0.376336	0.709721	0.860676	4.301	4.15648	1.60714	1.59736	-1.03477
PE.16.0.0.20.4.0	-0.35766	1.00771	-0.354925	0.725509	0.860676	4.07416	3.68912	3.24412	1.45185	-1.10437
PC.16.1.0.16.1.0	-0.768569	2.1833	-0.352022	0.727659	0.860676	2.8606	1.77685	7.42232	2.56459	-1.60993
SM.42.2.2	-1.79512	5.16943	-0.347256	0.731194	0.860676	49.6011	47.3284	12.5911	16.1328	-1.04802
PC.16.0.0.16.0.0	-0.760901	2.21999	-0.342749	0.734543	0.860676	14.5623	13.664	6.67654	4.54729	-1.06574
PE.O.16.1.0.22.4.0	-0.31163	0.976346	-0.31918	0.75214	0.863436	1.82614	1.3898	3.36169	0.843828	-1.31396
DAG.18.1.0.18.1.0	-2.4962	7.97375	-0.313052	0.756739	0.863436	15.8869	11.4053	29.8929	3.50841	-1.39294
SM.34.2.2	-0.287393	0.927854	-0.30974	0.759228	0.863436	10.3977	10.208	2.88914	2.25181	-1.01858
Cer.40.2.2	0.0126534	0.0460757	0.274622	0.785777	0.884953	0.318962	0.330857	0.140296	0.0928126	1.03729
LPE.20.4.0	0.0549844	0.217464	0.252844	0.802377	0.890517	1.40954	1.42813	0.487645	0.715163	1.01319
TAG.48.1.0	1.99981	8.43427	0.237106	0.814433	0.890517	36.7192	39.7901	17.0579	28.4601	1.08363
LPE.18.2.0	0.0394716	0.172587	0.228705	0.820887	0.890517	1.25707	1.27817	0.444846	0.475116	1.01679
TAG.56.7.0	0.901079	3.95199	0.228006	0.821425	0.890517	18.3656	19.7807	9.42665	11.8706	1.07705
PE.18.1.0.18.1.0	-0.0926952	0.519181	-0.178541	0.859682	0.923362	1.22245	1.04744	1.74214	0.726976	-1.16708
TAG.54.6.0	0.558944	3.47618	0.160793	0.873499	0.929596	18.4398	19.1628	7.17204	11.2831	1.03921
TAG.52.5.0	0.408558	2.94378	0.138787	0.890688	0.939271	16.4302	16.9583	6.58857	9.04944	1.03214
TAG.56.8.0	-0.19854	1.84901	-0.107376	0.915315	0.956545	8.00575	8.00913	4.30028	5.66723	1.00042
PC.18.2.0.18.2.0	-0.323641	4.13022	-0.0783594	0.938142	0.971647	19.3784	19.0305	12.636	7.78156	-1.01828
PI.18.1.0.18.2.0	0.00140577	0.106061	0.0132544	0.989526	0.99964	0.630399	0.630007	0.274332	0.279532	-1.00062
PE.16.0.0.18.1.0	-0.00177985	0.508631	-0.00349929	0.997235	0.99964	1.77634	1.72899	1.56783	0.949153	-1.02739
TAG.58.8.0	0.00152272	0.732616	0.00207846	0.998357	0.99964	3.78838	3.88599	1.77128	2.17856	1.02577
TAG.54.7.0	-0.000615379	1.34949	-0.000456009	0.99964	0.99964	6.28053	6.41929	2.40121	4.77568	1.02209

### Sheet: T2D_vs_ND_targeted_cer
Feature	Estimate	Stderr	t	p	padj	mean_ND	mean_T2D	sd_ND	sd_T2D	FC_T2D_vs_ND
C20.cer	0.0367104	0.0141919	2.58672	0.012365	0.0843622	0.152984	0.186277	0.0386466	0.0693562	1.21763
C20.DH.cer	0.011354	0.0044593	2.54613	0.0137234	0.0843622	0.0300549	0.0405979	0.0156836	0.0182377	1.35079
C18.cer	0.0682089	0.0281701	2.42132	0.0187907	0.0843622	0.189969	0.25367	0.0858479	0.141616	1.33533
C24.cer	-0.726243	0.313093	-2.31958	0.0241035	0.0843622	3.71271	2.90542	1.21251	1.18496	-1.27786
C18.DH.cer	0.019325	0.00962488	2.00781	0.0495854	0.138839	0.0428406	0.0618444	0.0322134	0.0418105	1.44359
C16.DH.cer	0.00984117	0.0062978	1.56263	0.123875	0.289041	0.0437135	0.0533551	0.0203188	0.02884	1.22056
C16.cer	0.0391705	0.0275135	1.42368	0.160187	0.320374	0.350844	0.387037	0.0832715	0.13065	1.10316
C24.1.DH.cer	0.0539943	0.0407183	1.32605	0.190305	0.333033	0.289812	0.339379	0.142882	0.16256	1.17103
Sphingosine	0.0182197	0.0147967	1.23134	0.223437	0.347568	0.0835812	0.0994296	0.063072	0.0451424	1.18962
Sphinganine	0.00284899	0.00343744	0.828812	0.410793	0.57511	0.0279406	0.0299395	0.0150767	0.0101676	1.07154
C22.DH.cer	0.0105066	0.0188028	0.558778	0.578581	0.736376	0.155423	0.160933	0.074987	0.0680286	1.03545
C22.cer	-0.0496131	0.118426	-0.418939	0.676892	0.789708	1.35112	1.27473	0.407776	0.503534	-1.05993
C24.DH.cer	-0.0039468	0.0249581	-0.158137	0.874928	0.94223	0.208923	0.198957	0.0980426	0.0911162	-1.05009
C24.1.cer	-0.00706388	0.13131	-0.0537954	0.957293	0.957293	1.93666	1.91584	0.431954	0.571535	-1.01087

### Sheet: T3cD_vs_ND_targeted_cer
Feature	Estimate	Stderr	t	p	padj	mean_ND	mean_T3cD	sd_ND	sd_T3cD	FC_T3cD_vs_ND
C20.DH.cer	0.0102883	0.00580713	1.77168	0.0826668	0.459012	0.0300549	0.0385571	0.0156836	0.0253863	1.28289
C24.1.DH.cer	0.0871615	0.0510687	1.70675	0.0941994	0.459012	0.289812	0.35681	0.142882	0.220948	1.23118
C18.DH.cer	0.0159277	0.00972165	1.63838	0.10775	0.459012	0.0428406	0.0566333	0.0322134	0.0362715	1.32195
C20.cer	0.0151358	0.0124739	1.21339	0.230797	0.459012	0.152984	0.164934	0.0386466	0.0523909	1.07811
C16.DH.cer	0.00842803	0.00716272	1.17665	0.245019	0.459012	0.0437135	0.0508521	0.0203188	0.0304301	1.1633
C16.cer	0.0366905	0.0312919	1.17252	0.246656	0.459012	0.350844	0.377857	0.0832715	0.140302	1.077
C18.cer	0.0284248	0.0249238	1.14047	0.259636	0.459012	0.189969	0.210191	0.0858479	0.105839	1.10645
C22.DH.cer	0.0269074	0.0237269	1.13405	0.262293	0.459012	0.155423	0.172081	0.074987	0.0953926	1.10718
C24.1.cer	0.160143	0.167695	0.954968	0.344281	0.535549	1.93666	2.05286	0.431954	0.747109	1.06
Sphinganine	0.00276151	0.00527644	0.523367	0.603078	0.822783	0.0279406	0.0288808	0.0150767	0.0222662	1.03365
C24.cer	-0.167844	0.363681	-0.461514	0.646472	0.822783	3.71271	3.47667	1.21251	1.28783	-1.06789
C24.DH.cer	0.00930905	0.0296605	0.313853	0.754965	0.880792	0.208923	0.207784	0.0980426	0.109278	-1.00548
Sphingosine	0.00385057	0.019372	0.19877	0.843265	0.889928	0.0835812	0.0805809	0.063072	0.0728859	-1.03723
C22.cer	-0.01594	0.11458	-0.139117	0.889928	0.889928	1.35112	1.30729	0.407776	0.39617	-1.03353
