## Supplementary Tables for "Multi-omics profiling of living human pancreatic islet donors reveals heterogeneous beta cell trajectories toward type 2 diabetes": suppl_table_S14_fig6 ConsensusOPLS_hba1c_results.xlsx

### Sheet: suppl_table_S14_fig6 ConsensusO
loadings on predictive component	VIPpred (variable importance in projection on predictive component)	dataset	VIPxLoadingsSign	VIPsorting	feature	class
8.421	2.2853	modules	2.2853	166	M9_darkorange	module
6.7794	1.8463	modules	1.8463	165	M35_yellow	module
3.9436	1.7084	ceramides	1.7084	164	C20.cer	Cer
5.5131	1.5558	modules	1.5558	163	M4_cyan	module
5.8863	1.4794	modules	1.4794	162	M36_yellowgreen	module
5.5924	1.4297	modules	1.4297	161	M1_black	module
6.5996	1.4206	modules	1.4206	160	M8_darkolivegreen	module
5.1443	1.413	modules	1.413	159	M30_skyblue3	module
3.6669	1.3923	ceramides	1.3923	158	C18.cer	Cer
5.6965	1.3228	lipids	1.3228	157	TAG 52:3;0	TAG
5.202	1.3143	lipids	1.3143	156	TAG 56:5;0	TAG
5.5035	1.3048	lipids	1.3048	155	TAG 52:2;0	TAG
5.6566	1.2469	lipids	1.2469	154	TAG 52:4;0	TAG
5.5869	1.2459	lipids	1.2459	153	TAG 54:5;0	TAG
5.0987	1.234	lipids	1.234	152	TAG 54:4;0	TAG
5.3212	1.0968	lipids	1.0968	151	TAG 53:4;0	TAG
5.1331	1.0953	lipids	1.0953	150	TAG 53:3;0	TAG
3.8874	1.0757	lipids	1.0757	149	TAG 54:3;0	TAG
5.2517	1.0752	lipids	1.0752	148	TAG 56:6;0	TAG
5.1453	1.0369	lipids	1.0369	147	TAG 52:5;0	TAG
2.2411	1.0051	modules	1.0051	146	M32_turquoise	module
4.4803	0.96825	lipids	0.96825	145	TAG 53:2;0	TAG
3.3683	0.96555	modules	0.96555	144	M34_white	module
4.7912	0.94078	lipids	0.94078	143	TAG 54:6;0	TAG
1.9416	0.89172	modules	0.89172	142	M2_blue	module
2.5575	0.83468	modules	0.83468	141	M33_violet	module
3.8395	0.83101	modules	0.83101	140	M6_darkgrey	module
4.652	0.82798	lipids	0.82798	139	TAG 51:3;0	TAG
3.9958	0.81974	lipids	0.81974	138	TAG 50:2;0	TAG
4.1485	0.80442	lipids	0.80442	137	TAG 50:3;0	TAG
4.3438	0.80123	lipids	0.80123	136	TAG 51:2;0	TAG
3.7513	0.78309	lipids	0.78309	135	TAG 50:1;0	TAG
4.1223	0.73723	lipids	0.73723	134	TAG 56:7;0	TAG
3.966	0.71641	lipids	0.71641	133	TAG 58:7;0	TAG
4.2651	0.69917	modules	0.69917	132	M16_lightgreen	module
3.864	0.68611	lipids	0.68611	131	TAG 58:8;0	TAG
2.7858	0.68535	lipids	0.68535	130	TAG 54:2;0	TAG
1.2975	0.66456	modules	0.66456	129	M23_plum1	module
3.8199	0.64918	lipids	0.64918	128	TAG 54:7;0	TAG
3.7222	0.63531	lipids	0.63531	127	TAG 50:4;0	TAG
3.5634	0.62378	lipids	0.62378	126	TAG 56:8;0	TAG
2.1469	0.57864	lipids	0.57864	125	TAG 56:4;0	TAG
2.5391	0.51589	lipids	0.51589	124	SM 36:2;2	SM
2.367	0.47206	modules	0.47206	123	M3_brown	module
3.0133	0.40713	lipids	0.40713	122	LPC 20:4;0	LPC
1.8134	0.40075	modules	0.40075	121	M20_orange	module
2.6288	0.35083	lipids	0.35083	120	TAG 52:6;0	TAG
0.097521	0.34581	modules	0.34581	119	M19_midnightblue	module
1.9308	0.33189	lipids	0.33189	118	LPE 22:6;0	LPE
1.701	0.32059	modules	0.32059	117	M31_tan	module
0.1946	0.2856	modules	0.2856	116	M28_sienna3	module
1.6701	0.23543	lipids	0.23543	115	Cer 40:2;2	Cer
0.57287	0.22526	lipids	0.22526	114	PE 16:0;0_20:4;0	PE
1.855	0.21848	lipids	0.21848	113	TAG 48:1;0	TAG
0.042622	0.1642	lipids	0.1642	112	PE 16:0;0_18:2;0	PE
0.46177	0.10917	lipids	0.10917	111	SM 38:2;2	SM
0.45489	0.073383	lipids	0.073383	110	LPE 16:0;0	LPE
1.3857	0.058868	modules	0.058868	109	M27_salmon	module
1.1486	0.056457	modules	0.056457	108	M18_magenta	module
0.19823	0.022204	lipids	0.022204	107	SM 36:1;2	SM
-0.21032	0.00031493	modules	-0.00031493	106	M21_paleturquoise	module
-1.0472	0.0065115	ceramides	-0.0065115	105	C18.DH.cer	DH Cer
-0.54087	0.0088867	ceramides	-0.0088867	104	C22.cer	Cer
-1.8243	0.032076	modules	-0.032076	103	M26_saddlebrown	module
-0.25759	0.069816	lipids	-0.069816	102	Cer 42:2;2	Cer
-0.81214	0.13397	modules	-0.13397	101	M25_royalblue	module
-0.39311	0.14331	lipids	-0.14331	100	PE 18:0;0_20:4;0	PE
-0.89986	0.15146	modules	-0.15146	99	M5_darkgreen	module
-1.7549	0.16111	lipids	-0.16111	98	PE 16:0;0_18:1;0	PE
-0.31623	0.16723	lipids	-0.16723	97	DAG 18:1;0_18:1;0	DAG
-0.76441	0.20071	modules	-0.20071	96	M24_red	module
-0.53512	0.24679	lipids	-0.24679	95	LPC 18:2;0	LPC
-1.278	0.2547	lipids	-0.2547	94	SM 34:2;2	SM
-0.9432	0.27626	lipids	-0.27626	93	TAG 56:3;0	TAG
-0.51264	0.29176	lipids	-0.29176	92	LPC 18:1;0	LPC
-0.34848	0.29617	modules	-0.29617	91	M11_darkturquoise	module
-0.065132	0.32138	lipids	-0.32138	90	LPC 16:0;0	LPC
-2.2344	0.32655	ceramides	-0.32655	89	C20.DH.cer	DH Cer
-1.5074	0.3939	lipids	-0.3939	88	Cer 40:1;2	Cer
-2.032	0.40753	ceramides	-0.40753	87	C24.1.cer	Cer
-2.6104	0.42706	lipids	-0.42706	86	LPE 18:2;0	LPE
-0.74514	0.43404	modules	-0.43404	85	M22_pink	module
-3.4547	0.45417	lipids	-0.45417	84	PC O-18:0;0/16:1;0	PC O-
-2.3171	0.46989	modules	-0.46989	83	M13_grey	module
-2.1539	0.51156	lipids	-0.51156	82	LPC 16:1;0	LPC
-1.5255	0.55928	lipids	-0.55928	81	LPE 18:0;0	LPE
-2.691	0.56077	lipids	-0.56077	80	PC 18:1;0_18:3;0	PC
-3.2143	0.57062	lipids	-0.57062	79	PE 18:1;0_20:4;0	PE
-2.3224	0.59748	lipids	-0.59748	78	PC O-17:2;0/17:0;0	PC O-
-3.3937	0.6148	lipids	-0.6148	77	LPE 20:4;0	LPE
-3.3086	0.61719	lipids	-0.61719	76	PC 16:0;0_16:1;0	PC
-3.5587	0.6504	ceramides	-0.6504	75	C24.1.DH.cer	DH Cer
-3.0024	0.67209	modules	-0.67209	74	M17_lightyellow	module
-2.9176	0.67705	lipids	-0.67705	73	SM 40:2;2	SM
-1.2589	0.69081	lipids	-0.69081	72	PC O-16:0;0/22:5;0	PC O-
-2.0208	0.70075	lipids	-0.70075	71	LPC 18:0;0	LPC
-3.3749	0.7097	lipids	-0.7097	70	PC O-16:0;0/16:1;0	PC O-
-2.7518	0.71312	lipids	-0.71312	69	SM 32:1;2	SM
-3.7511	0.73673	lipids	-0.73673	68	PI 18:0;0_18:2;0	PI
-3.6735	0.75748	lipids	-0.75748	67	Cer 42:1;2	Cer
-3.792	0.76276	lipids	-0.76276	66	PI 18:2;0_18:2;0	PI
-1.388	0.77153	modules	-0.77153	65	M10_darkred	module
-3.9336	0.78742	lipids	-0.78742	64	PC O-16:2;0/18:1;0	PC O-
-4.3846	0.78993	modules	-0.78993	63	M15_lightcyan	module
-3.8486	0.79888	lipids	-0.79888	62	PE 18:1;0_18:1;0	PE
-3.2527	0.80791	lipids	-0.80791	61	PE O-16:1;0/22:4;0	PE O-
-4.3487	0.81813	lipids	-0.81813	60	LPE 18:1;0	LPE
-3.1204	0.83387	ceramides	-0.83387	59	C16.cer	Cer
-3.6546	0.85439	ceramides	-0.85439	58	Sphinganine	Cer
-4.6688	0.85798	lipids	-0.85798	57	PE O-16:1;0/20:3;0	PE O-
-5.9597	0.86733	lipids	-0.86733	56	PE O-18:2;0/18:2;0	PE O-
-3.5529	0.87868	ceramides	-0.87868	55	C22.DH.cer	DH Cer
-4.4474	0.89519	lipids	-0.89519	54	PE O-16:1;0/22:5;0	PE O-
-3.3669	0.91699	modules	-0.91699	53	M7_darkmagenta	module
-4.5401	0.93078	lipids	-0.93078	52	PC O-18:2;0/20:4;0	PC O-
-3.4333	0.93499	lipids	-0.93499	51	PC O-16:2;0/18:0;0	PC O-
-4.0049	0.94622	lipids	-0.94622	50	PE O-18:1;0/20:4;0	PE O-
-4.3515	0.96707	lipids	-0.96707	49	PC 16:1;0_16:1;0	PC
-3.871	0.97804	ceramides	-0.97804	48	C16.DH.cer	DH Cer
-5.9253	0.98887	lipids	-0.98887	47	PE O-16:1;0/18:2;0	PE O-
-4.5062	1.0234	lipids	-1.0234	46	PE O-18:2;0/20:4;0	PE O-
-4.3324	1.0275	lipids	-1.0275	45	PE O-16:1;0/20:4;0	PE O-
-3.7914	1.0372	lipids	-1.0372	44	PC O-18:0;0/14:0;0	PC O-
-6.4826	1.0581	lipids	-1.0581	43	PE O-18:1;0/18:2;0	PE O-
-3.6	1.0626	ceramides	-1.0626	42	C24.cer	Cer
-5.0589	1.0919	lipids	-1.0919	41	PC 18:2;0_18:2;0	PC
-3.7618	1.1225	ceramides	-1.1225	40	Sphingosine	Cer
-5.1892	1.1334	lipids	-1.1334	39	SM 40:1;2	SM
-6.1535	1.1392	lipids	-1.1392	38	PC 18:0;0_18:2;0	PC
-4.0031	1.1508	lipids	-1.1508	37	PC O-17:0;0/15:0;0	PC O-
-5.2585	1.1823	lipids	-1.1823	36	PC O-16:1;0/16:0;0	PC O-
-4.8455	1.1843	lipids	-1.1843	35	PC O-17:0;0/17:1;0	PC O-
-5.8963	1.1848	lipids	-1.1848	34	PC O-16:1;0/18:2;0	PC O-
-4.667	1.1989	lipids	-1.1989	33	PC O-16:0;0/20:4;0	PC O-
-2.6232	1.2019	modules	-1.2019	32	M14_grey60	module
-6.7664	1.2453	lipids	-1.2453	31	PC 18:1;0_18:1;0	PC
-4.8398	1.2557	lipids	-1.2557	30	PC O-16:1;0/20:4;0	PC O-
-6.8527	1.2583	lipids	-1.2583	29	PC 18:1;0_18:2;0	PC
-6.1048	1.2615	lipids	-1.2615	28	PC 18:0;0_18:1;0	PC
-5.6924	1.2753	lipids	-1.2753	27	PC O-16:0;0/16:0;0	PC O-
-5.9658	1.292	lipids	-1.292	26	PC O-18:1;0/16:1;0	PC O-
-5.9967	1.3277	lipids	-1.3277	25	SM 34:1;2	SM
-5.2382	1.3365	lipids	-1.3365	24	PC 16:0;0_16:0;0	PC
-7.6243	1.3396	lipids	-1.3396	23	PE O-18:2;0/18:1;0	PE O-
-6.7743	1.3421	lipids	-1.3421	22	PI 18:1;0_18:2;0	PI
-6.7426	1.3533	lipids	-1.3533	21	PI 18:0;0_18:1;0	PI
-6.496	1.3601	lipids	-1.3601	20	SM 34:0;2	SM
-6.8107	1.3629	lipids	-1.3629	19	PC O-18:2;0/18:2;0	PC O-
-6.3873	1.3711	lipids	-1.3711	18	PI 18:1;0_18:1;0	PI
-6.7552	1.3909	lipids	-1.3909	17	SM 42:2;2	SM
-5.7034	1.4113	lipids	-1.4113	16	PC O-18:0;0/20:4;0	PC O-
-6.6086	1.4604	lipids	-1.4604	15	PC O-18:1;0/20:4;0	PC O-
-6.5965	1.5109	lipids	-1.5109	14	PC O-16:0;0/18:2;0	PC O-
-6.8119	1.5116	lipids	-1.5116	13	PC O-16:1;0/20:3;0	PC O-
-7.1654	1.5149	lipids	-1.5149	12	PC O-16:0;0/22:4;0	PC O-
-7.3737	1.5347	lipids	-1.5347	11	PC O-18:1;0/18:2;0	PC O-
-7.6797	1.5603	lipids	-1.5603	10	PC O-18:2;0/18:1;0	PC O-
-7.5682	1.5757	lipids	-1.5757	9	PC O-18:1;0/16:0;0	PC O-
-7.2191	1.5802	lipids	-1.5802	8	PC O-18:2;0/16:0;0	PC O-
-7.6236	1.6173	lipids	-1.6173	7	PC O-18:1;0/20:3;0	PC O-
-7.146	1.6252	lipids	-1.6252	6	PC O-16:0;0/20:3;0	PC O-
-7.7896	1.6279	lipids	-1.6279	5	PC O-16:0;0/18:1;0	PC O-
-6.6379	1.6326	modules	-1.6326	4	M12_greenyellow	module
-6.2719	1.7041	ceramides	-1.7041	3	C24.DH.cer	DH Cer
-7.0983	1.9366	modules	-1.9366	2	M29_skyblue	module
-9.4663	2.0512	lipids	-2.0512	1	PC O-16:1;0/18:1;0	PC O-
